# Geography is a stronger predictor of diversification of monogenean parasites (Platyhelminthes) than host relatedness in characid fishes of Middle America

**DOI:** 10.1101/2024.12.22.630025

**Authors:** Fernando Alda, Edgar F. Mendoza-Franco, William Hanson-Regan, Ruth G. Reina, Eldredge Bermingham, Mark Torchin

**Affiliations:** Instituto de Investigación en Recursos Cinegéticos (IREC; CSIC-UCLM-JCCM), Ciudad Real, Spain; Smithsonian Tropical Research Institute, Balboa, Ancón, Panama, Republic of Panama; Instituto de Ecología, Pesquerías y Oceanografía del Golfo de México (EPOMEX), Universidad Autónoma de Campeche, San Francisco de Campeche, Campeche, Mexico; Department of Biology, Geology and Environmental Science, University of Tennessee at Chattanooga, Chattanooga, Tennessee, Unites States of America

**Keywords:** *Astyanax*, Characiformes, coevolution, host switch, Monogenea, Neotropics

## Abstract

Host-parasite associations have historically been considered compelling examples of coevolution and useful in examining cospeciation. However, modern molecular methods have revealed more complex dynamics than previously assumed, with host-switching events appearing commonly across taxa and challenging traditional views of strict coevolution in host-parasite relationships. Monogenean parasites are considered highly host-specific and have long served as models for probing evolution of host-parasite associations, particularly in differentiating geographic and phylogenetic patterns of parasite diversification. We investigated the phylogeographic patterns of monogenean ectoparasites associated with four species of characid fishes across Panama, Nicaragua, and Mexico. Our hypothesis posited that parasite diversity and community structure would be more strongly correlated with host species (suggesting cospeciation) than with geographic location (indicative of allopatric speciation). We found high genetic differentiation among parasites and their hosts across different locations. However, while geography explained the genetic structure of both host fishes and parasites, the observed patterns were neither congruent nor parallel. Parasite community structure and genetic similarity were consistently better explained by geographic location than by host species, although both factors played a significant role. Contrary to our predictions, we found no evidence of cospeciation. Instead, the diversification of these monogenean parasites appears to be primarily driven by their ability to switch hosts. At this taxonomical scale, host-switching is mediated by the geographical proximity of potential hosts, underscoring the importance of spatial factors in parasite evolution.
