## Supplemental Table 1 for "Geography is a stronger predictor of diversification of monogenean parasites (Platyhelminthes) than host relatedness in characid fishes of Middle America"

### Sheet: S1 Table
S1 Table. Table of sampling collection sites, fish samples collected, and monogenean gill-parasites. Coordinates are provided for each sample, and GenBank accession numbers. Sequence names as used in Figs 1 and 2.
Country	Area of endemism	Locality	Lat	Long	Host species	Host Sequence	GB Acc. Num.	Parasite species	Parasite sequence	GB Acc. Num.
Mexico	Grijalva-Usumacinta	San Pablo, Chiapas	16.722	-92.5913	Astyanax aeneus	Aaeneus_27_SanPablo_Chiapas	PQ256135	Diaphorocleidus kabatai	Dkabatai_A34_27	PQ275912
									Dkabatai_A35_27	PQ275913
						Aaeneus_28_SanPablo_Chiapas	PQ256136	Urocleidoides strombicirrus	Ustrombicirrus_A37_28	PQ275914
								Diaphorocleidus kabatai	Dkabatai_A40_28	PQ275915
						Aaeneus_24_SanPablo_Chiapas	PQ256133	Palombitrema heteroancistrum	Pheteroancistrum_A26_24	PQ275907
									Pheteroancistrum_A29_24	PQ275910
									Pheteroancistrum_A27_24	PQ275908
								Urocleidoides strombicirrus	Ustrombicirrus_A28_24	PQ275909
									Ustrombicirrus_A30_24	PQ275911
		Danta, Chiapas	17.2476	-93.2874	Astyanax aeneus	Aaeneus_01_Danta_Chiapas	PQ256124	Palombitrema heteroancistrum	Pheteroancistrum_A45_01	PQ275918
									Pheteroancistrum_A46_01	PQ275919
									Pheteroancistrum_A47_01	PQ275920
									Pheteroancistrum_A49_01	PQ275921
									Pheteroancistrum_A50_01	PQ275922
									Pheteroancistrum_A51_01	PQ275923
									Pheteroancistrum_A52_01	PQ275924
									Pheteroancistrum_A53_01	PQ275925
									Pheteroancistrum_A54_01	PQ275926
									Pheteroancistrum_A55_01	PQ275927
									Pheteroancistrum_A56_01	PQ275928
									Pheteroancistrum_A57_01	PQ275929
						Aaeneus_02_Danta_Chiapas	PQ256125	Characitecium costaricensis	Ccostaricensis_A58_02	PQ275930
						Aaeneus_03_Danta_Chiapas	PQ256126	Palombitrema heteroancistrum	Pheteroancistrum_A59_02	PQ275931
		Dzonot, Cervera	21.3767	-88.8331	Astyanax aeneus	Aaeneus_1_Dzonot_Cervera	PQ256127	Palombitrema heteroancistrum	Pheteroancistrum_A02_1	PQ275888
						Aaeneus_10_Dzonot_Cervera	PQ256128	Palombitrema heteroancistrum	Pheteroancistrum_A20_10	PQ275903
									Pheteroancistrum_A21_10	PQ275904
									Pheteroancistrum_A22_10	PQ275905
						Aaeneus_12_Dzonot_Cervera	PQ256129	Palombitrema heteroancistrum	Pheteroancistrum_A19_12	PQ275902
						Aaeneus_15_Dzonot_Cervera	PQ256130	Palombitrema heteroancistrum	Pheteroancistrum_A18_15	PQ275901
						Aaeneus_16_Dzonot_Cervera	PQ256131	Palombitrema heteroancistrum	Pheteroancistrum_A16_16	PQ275899
									Pheteroancistrum_A17_16	PQ275900
						Aaeneus_20_Dzonot_Cervera	PQ256132	Palombitrema heteroancistrum	Pheteroancistrum_A23_20	PQ275906
						Aaeneus_3_Dzonot_Cervera	PQ256137	Palombitrema heteroancistrum	Pheteroancistrum_A03_3	PQ275889
									Pheteroancistrum_A04_3	PQ275890
						Aaeneus_4_Dzonot_Cervera	PQ256138	Diaphorocleidus kabatai	Dkabatai_A05_4	PQ275891
									Dkabatai_A06_4	PQ275892
								Palombitrema heteroancistrum	Pheteroancistrum_A30_4	PQ275893
						Aaeneus_5_Dzonot_Cervera	PQ256139	Diaphorocleidus kabatai	Dkabatai_A10_5	PQ275894
						Aaeneus_6_Dzonot_Cervera	PQ256140	Characitecium costaricensis	Ccostaricensis_366_6	PQ275857
						Aaeneus_8_Dzonot_Cervera	PQ256141	Palombitrema heteroancistrum	Pheteroancistrum_A13_8	PQ275895
									Pheteroancistrum_A14_8	PQ275896
									Pheteroancistrum_A15_8	PQ275897
						Aaeneus_9_Dzonot_Cervera	PQ256142	Palombitrema heteroancistrum	Pheteroancistrum_A16_9	PQ275898
Nicaragua	Mosquitia-San Juan	Panacasan	12.9012	-85.621	Astyanax aeneus	Aaeneus_22628_Pancasan	PQ256120	Characitecium costaricensis	Ccostaricensis_476_22628	PQ275870
									Ccostaricensis_477_22628	PQ275871
								Characitecium costaricensis	Ccostaricensis_478_22628	PQ275872
									Ccostaricensis_479_22628	PQ275873
								Diaphorocleidus kabatai	Dkabatai_480_22628	PQ275874
						Aaeneus_22629_Pancasan	PQ256121	Characitecium costaricensis	Ccostaricensis_502_22629	PQ275881
						Aaeneus_22634_Pancasan	PQ256122	Characitecium costaricensis	Ccostaricensis_487_22634	PQ275876
									Ccostaricensis_494_22634	PQ275877
									Ccostaricensis_485_22634	PQ275875
									Ccostaricensis_495_22634	PQ275878
						Aaeneus_22635_Pancasan	PQ256123	Characitecium costaricensis	Ccostaricensis_465_22635	PQ275868
									Ccostaricensis_474_22635	PQ275869
									Ccostaricensis_464_22635	PQ275867
		Santa Rosa	12.7932	-86.3734	Astyanax aeneus	Aaeneus_22606_StaRosa	PQ256118	Diaphorocleidus kabatai	Dkabatai_501_22606	PQ275880
						Aaeneus_22607_StaRosa	PQ256119	Diaphorocleidus kabatai	Dkabatai_497_22607	PQ275879
Panama	Chiriquí-Sta. María	Caldera	8.63833	-82.3933	Astyanax aeneus	Aaeneus_21073_Caldera	PQ256114	Diaphorocleidus kabatai	Dkabatai_42_21073	PQ275866
	Bocas	Changuinola	9.36	-82.59	Eretmobrycon gonzalezoi	Egonzalezoi_stri-4999_Changuinola	PQ256093	Characitecium costaricensis	Ccostaricensis_1_26415	PQ275842
									Ccostaricensis_2_26415	PQ275843
			9.59872	-82.8025	Eretmobrycon gonzalezoi	Egonzalezoi_stri-4974_Changuinola	PQ256094	Characitecium costaricensis	Ccostaricensis_3_26415	PQ275844
								Urocleidoides strombicirrus	Ustrombicirrus_1_26416	PQ275845
		Quebrada Nigua	9.27889	-82.4153	Astyanax aeneus	Aaeneus_20210_Nigua	PQ256097	Palombitrema heteroancistrum	Pheteroancistrum_261_20210	PQ275840
								Palombitrema heteroancistrum	Pheteroancistrum_33_20210	PQ275856
								Palombitrema heteroancistrum	Pheteroancistrum_32_20210	PQ275853
								Characitecium costaricensis	Ccostaricensis_31_20210	PQ275850
								Characitecium costaricensis	Ccostaricensis_264_20210	PQ275841
						Aaeneus_20211_Nigua	PQ256098	Palombitrema heteroancistrum	Pheteroancistrum_37_20210	PQ275861
			9.27889	-82.4153	Astyanax orthodus	Aorthodus_20215_Nigua	PQ256099	Diaphorocleidus orthodusus	Dorthodusus_56_20215	PQ275883
								Diaphorocleidus orthodusus	Dorthodusus_58_20215	PQ275884
		Quebrada Traicionera	9.13892	-82.3069	Astyanax aeneus	Aaenus_20236_Traicionera	PQ256100	Characitecium costaricensis	Ccostaricensis_138_20236	PQ275829
									Ccostaricensis_2_20236	PQ275834
						Aaenus_20237_Traicionera	PQ256101	Characitecium costaricensis	Ccostaricensis_24_20237	PQ275837
									Ccostaricensis_145_20237	PQ275830
						Aaenus_20239_Traicionera	PQ256102	Urocleidoides strombicirrus	Ustrombicirrus_29_20239	PQ275848
								Diaphorocleidus kabatai	Dkabatai_27_20239	PQ275846
									Dkabatai_30_20239	PQ275849
								Characitecium costaricensis	Ccostaricensis_26_20239	PQ275839
									Ccostaricensis_25_20239	PQ275838
		Quebrada Traicionera	9.13892	-82.3069	Astyanax aeneus	Aaenus_20241_Traicionera	PQ256103	Urocleidoides strombicirrus	Ustrombicirrus_281_20241	PQ275847
	Chagres	Cardenas	9.00117	-79.5728	Astyanax aeneus	Aaeneus_21051_Cardenas	PQ256106	Palombitrema heteroancistrum	Pheteroancistrum_18_21051	PQ275832
									Pheteroancistrum_19_21051	PQ275833
						Aaeneus_21052_Cardenas	PQ256107	Characitecium costaricensis	Ccostaricensis_20_21052	PQ275835
									Ccostaricensis_21_21052	PQ275836
						Aaeneus_21054_Cardenas	PQ256108	Urocleidoides strombicirrus	Ustrombicirrus_371_21054	PQ275851
						Aaeneus_21056_Cardenas	PQ256110	Characitecium costaricensis	Ccostaricensis_68_21056	PQ275885
						Aaeneus_21059_Cardenas	PQ256111	Characitecium costaricensis	Ccostaricensis_321_21059	PQ275854
						Aaeneus_21062_Cardenas	PQ256113	Diaphorocleidus kabatai	Dkabatai_70_21062	PQ275886
			9.00117	-79.5728	Astyanax panamensis	Apanamensis_21060_Cardenas	PQ256112	Characitecium costaricensis	Ccostaricensis_322_21060	PQ275855
						Apanamensis_21055_Cardenas	PQ256109	Characitecium costaricensis	Ccostaricensis_319_21055	PQ275852
		Frijolito	9.16472	-79.7544	Astyanax aeneus	Aeeneus_21130_Frijolito	PQ256117	Diaphorocleidus kabatai	Dkabatai_368_21073	PQ275859
								Characitecium costaricensis	Ccostaricensis_369_21130	PQ275860
									Ccostaricensis_367_21130	PQ275858
						Aaeneus_26306_Frijolito	PQ256134	Palombitrema heteroancistrum	Pheteroancistrum_A41_26306	PQ275916
								Gyrodactylus sp.	Gyrodactylus_A42_26306	PQ275917
						Aaeneus_20333_Frijolito	PQ256104	Characitecium costaricensis	Ccostaricensis_9_20333	PQ275887
									Ccostaricensis_10_20333	PQ275828
						Aaeneus_20334_Frijolito	PQ256105	Characitecium costaricensis	Ccostaricensis_15_20334	PQ275831
	Tuira	Aguas Claras	9.25139	-71.5699	Astyanax panamensis	Apanamensis_20202_AguaClara	PQ256095	Diaphorocleidus kabatai	Dkabatai_4_20202	PQ275865
						Apanamensis_20203_AguaClara	PQ256096	Diaphorocleidus kabatai	Dkabatai_52_20203	PQ275882
		Piriati	9.00117	-79.5728	Astyanax panamensis	Apanamensis_21078_AguaClara	PQ256116	Dactylogyridae gen. sp.	Dactylogyridaegensp_391_21078	PQ275864
						Apanamensis_21077_AguaClara	PQ256115	Palombitrema heteroancistrum	Pheteroancistrum_374_21077	PQ275862
								Characitecium costaricensis	Ccostaricensis_375_21077	PQ275863
