## Supplemental Table 2 for "Geography is a stronger predictor of diversification of monogenean parasites (Platyhelminthes) than host relatedness in characid fishes of Middle America"

### Sheet: Suppl.Table2_GLM
S2 Table. Output of PERMANOVA analyses. (a) Bray-Curtis distances of parasite community composition and (b) genetic distances of parasites as dependent variables.
a)
Explanatory Variable	Df	SumOfSqs	R2	F	Pr(>F)
Site	5	3.5889	0.2607	2.95	0.004 **
Species	2	1.1745	0.08532	2.4136	0.030 *
Residual	37	9.0028	0.65398
Total	44	13.7662	1
b)
Explanatory Variable	Df	SumOfSqs	R2	F	Pr(>F)
Site	5	1.5081	0.32232	9.8286	0.001 ***
Species	3	0.2861	0.06116	2.331	0.005 **
Residual	94	2.8847	0.61653
Total	102	4.679	1
* = significance level. Df, degrees of freedom; SumOfSqs, sum of squares; R2, coefficient of determination; F, F-test test statistics; Pr(>F), p value, * = significant at p < 0.05, ** = significant at p < 0.01, *** = significant at p < 0.001.
